# Chronic lysosome damage boosts interferon responses to Palbociclib dependent upon the mitochondrion

**DOI:** 10.1101/2025.03.13.642980

**Authors:** Mihaela Bozic, Tian En Lim, Carla Salomó-Coll, Arianna Karageorgiou, Alain J. Kemp, Katie Winnington-Ingram, Laura Murphy, Ashish Dhir, Ann Wheeler, Natalia Jimenez-Moreno, Simon Wilkinson

## Abstract

Acute lysosome damage triggers the endolysosome damage response (ELDR) in order to co-ordinate vesicle repair or removal by autophagy (lysophagy). However, it is unclear whether persistent damage, as occurs after chronic challenge to lysosome integrity, triggers wider cellular responses. Here, we show that longitudinal treatment with a lysosomotropic cancer therapeutic, the CDK4/6 inhibitor Palbociclib, invokes chronic lysosome damage in breast and lung cancer cells. Autophagy ameliorates but does not avert this phenotype, which persists over days. Damaged lysosomes form contacts with mitochondria, which correlates with mitochondrial stress and cytosolic efflux of immunostimulatory mitochondrial nucleic acids. Importantly, mitochondrial nucleic acid release is necessary for the anti-cancer interferon response to Palbociclib. In conclusion, chronic lysosome damage rewires cellular signalling responses in a mitochondrion-dependent manner and this effect should be considered when assessing the cellular actions of cancer therapeutics.

**Summary statement:** Bozic *et al* suggest that lysosome damage can trigger interferon responses dependent upon mitochondrial release of immunogenic nucleic acid. This is associated with damaged lysosome-mitochondrion contacts and is prevented by autophagy.
