## Supplemental Table 1 for "Chronic lysosome damage boosts interferon responses to Palbociclib dependent upon the mitochondrion"

### Sheet: Sheet1
Name	Insert	Vector	ID and/or Source
pSpCas9(BB)-2A-Puro (PX459) V2.0	-	-	Addgene #62988. A gift from Feng Zhang (Ran et al., 2013).
gRNA ATG5	GAGATATGGTTTGAATATGA targeting sequence	gRNA cloning vector	(Newman et al., 2012)
pLX304 SRAI-DEST-C1-BLAST	-	-	(Jimenez-Moreno et al., 2023)
pLX304 SRAI-GAL8 BLAST	GAL8	pLX304 SRAI-DEST-C1-BLAST	This study; Gateway cloning from pDONR GAL8
pDONR GAL8	GAL8	pDONR223	This study; Gateway cloning from pANT7_cGST-LGALS8 (DNASU collection HsCD00079457), this study.
pLenti CMV DEST puro	-	-	Addgene #17452, A gift from Eric Campeau & Paul Kaufman (Campeau et al., 2009).
pLX304-DEST	-	-	pLX304 was a gift from David Root (Addgene plasmid # 25890) (Yang et al., 2011).
pLX304-mRFP-GFP-DEST-C1-BLAST	-	-	This study; permits C-terminal fusion of ORF to mRFP-GFP by Gateway cloning; map available on request from authors
pLX304 - mRFP-GFP-Gal8	mRFP-GFP-Gal8	pLX304-mRFP-GFP-DEST-C1-BLAST	This study; Gateway cloning from pDONR GAL8
pMSCV-YFP-Gal8	YFP-Gal8	pMSCV-Blasticidin	(Thurston et al., 2012)
lentiCas9-Blast	-	-	Addgene #52962, A gift from Feng Zhang (Ran et al., 2013).
lentiGuide-puro	-	-	Addgene #52963, A gift from Feng Zhang (Ran et al., 2013).
pMD2.G	-	-	Addgene #12259, A gift from Didier Trono
psPAX2	-	-	Addgene #12260, A gift from Didier Trono
