## Supplemental Table 2 for "Chronic lysosome damage boosts interferon responses to Palbociclib dependent upon the mitochondrion"

### Sheet: Sheet1
Target	Forward sequence	Reverse sequence
12S	AAGATTACACATGCAAGCA	TTGATCGTGGTGATTTAGA
18S	GTAACCCGTTGAACCCCATT	CCATCCAATCGGTAGTAGCG
COII	CGTCTGAACTATCCTGCCCG	TGGTAGGGAGGGATCGTTG
CXCL10	TCTGAGACATTCCTCAATTGCT	AGAGGTACTCCTTGAATGCCA
CYTB	AGACAGTCCCACCCTCACAC	GGTGATTCCTAGGGGGTTGT
IFIT1	CCTCCTTGGGTTCGTCTACA	GGCTGATATCTGGGTGCC TA
IFNL1	GAAGCAGTTGCGATTTAGCC	TTCAGCTTGAGTGACTCTTCCA
ISG15	CATCTTTGCCAGTACAGGAG	CCGATCTTCTGGGTGATCTG
ND1	CACCCAAGAACAGGGTTTGT	AGGAATGCCATTGCGATTAG
ND6	ACCCCACAAACCCCATTACT	TTGGGGTCATTGGTGTTCTT
ACTB (𝛃-actin)	GAGCACAGAGCCTCGCCTTT	ACATGCCGGAGCCGTTGTC
